# Parkinson’s disease-associated alterations in DNA methylation and hydroxymethylation in human brain

**DOI:** 10.1101/2024.05.21.595193

**Authors:** Juliana I. Choza, Mahek Virani, Nathan C. Kuhn, Marie Adams, Joseph Kochmanski, Alison I. Bernstein

**Author notes:** **Corresponding Author:** Alison Bernstein, Environmental and Occupational Health Sciences Institute, Ernest Mario School of Pharmacy, Rutgers University 170 Freylinghuysen Rd, Piscataway, NJ 08854. These authors contributed equally to this work (Juliana I. Choza, Mahek Virani).

## Abstract

Epigenetic mechanisms are mediators of interactions between aging, genetics, and environmental factors in sporadic Parkinson’s disease (PD). Multiple studies have explored the DNA modifications in PD, but few focus on 5-hydroxymethylcytosine (5-hmC), which is important in the central nervous system and sensitive to environmental exposures. To date, studies have not differentiated between 5-methylcytosine (5-mC) and 5-hmC or have analyzed them separately. In this study, we modeled paired 5-mC and 5-hmC data simultaneously. We identified 108 cytosines with significant PD-associated shifts between these marks in an enriched neuronal population from PD postmortem parietal cortex, within 83 genes and 34 enhancers associated with 67 genes. These data potentially link epigenetic regulation of genes related to LRRK2 and endolysosomal sort (*RAB32* and *AGAP1*), and genes involved in neuroinflammation, the inflammasome, and neurodevelopment with early changes in PD and suggest that there are significant shifts between 5mC and 5hmC associated with PD in genes not captured by standard methods.
