## Supplementary material for "Parkinson’s disease-associated alterations in DNA methylation and hydroxymethylation in human brain": Supplementary_File_4_Interaction_Male_DMCs_FDR_Filtered_Annotated.csv

probe	Estimate	Pr...t..	fdr_m	X.1	Std..Error	t.value	CHR	MAPINFO	UCSC_RefGene_Name	UCSC_RefGene_Accession	UCSC_RefGene_Group	DMR	CHR_hg38	Start_hg38	End_hg38	Strand_hg38	seqnames	start	end	width	strand	annot.seqnames	annot.start	annot.end	annot.width	annot.strand	annot.id	annot.tx_id	annot.gene_id	annot.symbol	annot.type
cg00130854	-0.113407022554937	2.12672752569573e-06	0.0249651196855504	1	0.0225549293380331	-5.0280371467937	8	95986758					chr8	94974529	94974531	-	chr8	94974529	94974529	1	*	chr8	94973773	94974572	800	*	chromatin:3068236	NA	NA	71_TxWk1	hg38_custom_chromatin
cg00143527	-0.116869102939129	4.40618800305358e-08	0.00297179475535385	2	0.0197489285890952	-5.91774396326802	15	81292171	MESDC1	NM_022566	TSS1500		chr15	80999829	80999831	-	chr15	80999829	80999829	1	*	chr15	80999660	80999859	200	*	chromatin:4821585	NA	NA	51_EnhA9	hg38_custom_chromatin
cg00407259	0.0852698960612858	8.20289014672228e-06	0.0488460374714362	3	0.0181472196855957	4.69878568390112	1	20640797	VWA5B1;VWA5B1	NM_001039500;NM_001039500	ExonBnd;Body		chr1	20314303	20314305	-	chr1	20314303	20314303	1	*	chr1	20313308	20314707	1400	*	chromatin:46895	NA	NA	23_ReprPC6	hg38_custom_chromatin
cg00535576	-0.112845226564148	2.4501692785164e-07	0.0095893908499482	4	0.0203963219333606	-5.53262627118943	16	1260577	CACNA1H;CACNA1H	NM_021098;NM_001005407	Body;Body		chr16	1210576	1210578	-	chr16	1210576	1210576	1	*	chr16	1210401	1218800	8400	*	chromatin:4872485	NA	NA	72_TxWk2	hg38_custom_chromatin
cg00686022	-0.0919437287111224	7.91705861106096e-07	0.0159445593543791	5	0.0174737114416145	-5.26183169605021	12	40020078	C12orf40;C12orf40	NM_001031748;NM_001031748	5'UTR;1stExon		chr12	39626275	39626277	-	chr12	39626275	39626275	1	*	chr12	39626199	39626398	200	*	chromatin:4080358	NA	NA	28_Acet2	hg38_custom_chromatin
cg00787574	-0.133510684125479	3.14065040355059e-07	0.0104628337124932	6	0.0243816853964214	-5.4758595213879	16	87723313	JPH3	NM_020655	Body		chr16	87689706	87689708	-	chr16	87689706	87689706	1	*	chr16	87689595	87690194	600	*	chromatin:5045378	NA	NA	23_ReprPC6	hg38_custom_chromatin
cg00880018	-0.0215485305962586	6.48193949717014e-06	0.0453014263203117	7	0.0045297367074625	-4.75712651482781	13	43149171	TNFSF11;TNFSF11	NM_003701;NM_033012	Body;5'UTR	DMR	chr13	42575034	42575036	+	chr13	42575034	42575034	1	*	chr13	42574465	42575264	800	*	chromatin:4345682	NA	NA	88_BivProm1	hg38_custom_chromatin
cg01423572	0.0580133721720065	6.37442467515668e-06	0.045086766529167	8	0.0121844701740518	4.7612552161318	7	73460071	ELN;ELN;ELN;ELN;ELN;ELN;ELN;ELN;ELN;ELN;ELN;ELN;ELN	NM_001278918;NM_001278939;NM_001278914;NM_001081755;NM_001278913;NM_000501;NM_001081753;NM_001278917;NM_001278916;NM_001278915;NM_001081754;NM_001081752;NM_001278912	Body;Body;Body;Body;Body;Body;Body;Body;Body;Body;Body;Body;Body		chr7	74045740	74045742	-	chr7	74045740	74045740	1	*	chr7	74045271	74046070	800	*	chromatin:2689515	NA	NA	48_EnhA6	hg38_custom_chromatin
cg01507374	0.114398055758129	3.61151010508515e-06	0.0331279871850283	9	0.0233449295936863	4.90033843533494	21	45411348					chr21	43991466	43991468	+	chr21	43991466	43991466	1	*	chr21	43991320	43992319	1000	*	chromatin:5756509	NA	NA	24_ReprPC7	hg38_custom_chromatin
cg01940425	-0.0279805233374935	4.848270621936e-07	0.0142312499633343	10	0.00520482460591899	-5.37588208172734	2	63276565	OTX1	NM_014562	TSS1500		chr2	63049429	63049431	+	chr2	63049429	63049429	1	*	chr2	63047066	63049465	2400	*	chromatin:636567	NA	NA	89_BivProm2	hg38_custom_chromatin
cg02228492	-0.12695365697425	2.15858847634534e-06	0.0249651196855504	11	0.0252670477060293	-5.02447529490972	17	14224797	HS3ST3B1	NM_006041	Body		chr17	14321479	14321481	+	chr17	14321479	14321479	1	*	chr17	14321284	14321483	200	*	chromatin:5087121	NA	NA	91_BivProm4	hg38_custom_chromatin
cg02319392	-0.0698971205936479	1.49743297244984e-06	0.0219772621992816	12	0.0136739860272474	-5.1116858284313	16	83841324	HSBP1	NM_001537	TSS1500		chr16	83807718	83807720	-	chr16	83807718	83807718	1	*	chr16	83807596	83807795	200	*	chromatin:5035514	NA	NA	93_PromF2	hg38_custom_chromatin
cg02718078	0.113430634584958	3.78091786589978e-06	0.0336309779840069	13	0.0232002505466087	4.88919869020718	2	131716968	ARHGEF4;ARHGEF4	NM_032995;NM_015320	Body;Body		chr2	130959394	130959396	-	chr2	130959394	130959394	1	*	chr2	130959228	130960027	800	*	chromatin:773129	NA	NA	20_ReprPC3	hg38_custom_chromatin
cg02862059	-0.0827196713828511	6.11800976478473e-06	0.0441752685611987	14	0.0173366296246342	-4.77138135692256	10	133273992					chr10	131475728	131475730	-	chr10	131475728	131475728	1	*	chr10	131474338	131479537	5200	*	chromatin:3710094	NA	NA	10_HET2	hg38_custom_chromatin
cg02871300	0.106254397058659	1.1590980277668e-07	0.00567054903059097	15	0.018634206045576	5.70211560389419	3	171547024					chr3	171829233	171829235	-	chr3	171829233	171829233	1	*	chr3	171829211	171829810	600	*	chromatin:1366143	NA	NA	52_EnhA10	hg38_custom_chromatin
cg02928699	-0.183864250566929	1.08421982221591e-06	0.0192881063614905	16	0.0354400324462559	-5.18803843776824	11	88241946	GRM5;GRM5	NM_000842;NM_001143831	Body;Body	DMR	chr11	88508777	88508779	+	chr11	88508777	88508777	1	*	chr11	88508433	88509432	1000	*	chromatin:3898470	NA	NA	88_BivProm1	hg38_custom_chromatin
cg03342498	-0.0311313152513315	4.2171362094032e-06	0.0348694798418773	17	0.00640218480137751	-4.86260803415628	6	10411372	TFAP2A;TFAP2A;TFAP2A	NM_001042425;NM_001032280;NM_003220	Body;Body;Body		chr6	10411138	10411140	+	chr6	10411138	10411138	1	*	chr6	10410968	10411167	200	*	chromatin:2195548	NA	NA	91_BivProm4	hg38_custom_chromatin
cg03372410	0.096949986574342	2.18361995386001e-06	0.0249651196855504	18	0.0193061595990358	5.02171268589244	2	168811754	STK39	NM_013233	3'UTR		chr2	167955243	167955245	-	chr2	167955243	167955243	1	*	chr2	167955091	167955290	200	*	chromatin:846970	NA	NA	71_TxWk1	hg38_custom_chromatin
cg03447424	0.112304167433236	1.84261086732585e-06	0.0249651196855504	19	0.0221843408640272	5.06231706957505	2	236839495	AGAP1;AGAP1	NM_014914;NM_001037131	Body;Body		chr2	235930850	235930852	-	chr2	235930850	235930850	1	*	chr2	235930757	235930956	200	*	chromatin:994461	NA	NA	67_TxEnh5	hg38_custom_chromatin
cg03509018	-0.0690499235770011	7.53156802438128e-06	0.0482256778599747	20	0.0146292579952517	-4.71998809504986	22	17669495	CECR1;CECR1;CECR1;CECR1;CECR1;CECR1	NM_177405;NM_001282229;NM_001282227;NM_001282228;NM_001282226;NM_001282225	Body;Body;Body;Body;Body;Body		chr22	17188604	17188606	+	chr22	17188604	17188604	1	*	chr22	17188511	17189310	800	*	chromatin:5765862	NA	NA	71_TxWk1	hg38_custom_chromatin
cg03526702	-0.159479926243754	9.13266806298355e-07	0.017295063794824	21	0.0305027691110918	-5.22837535382196	19	856145	ELANE	NM_001972	Body		chr19	856144	856146	-	chr19	856144	856144	1	*	chr19	856001	856400	400	*	chromatin:5403386	NA	NA	23_ReprPC6	hg38_custom_chromatin
cg03624510	-0.0756388483288779	5.80737304822635e-06	0.0437090443404744	22	0.015810082848886	-4.7842158103686	3	58477345	KCTD6	NM_001128214	TSS1500		chr3	58491617	58491619	+	chr3	58491617	58491617	1	*	chr3	58491474	58491673	200	*	chromatin:1141486	NA	NA	94_PromF3	hg38_custom_chromatin
cg03728296	-0.144913687910906	7.13774224694472e-06	0.0465590961355844	23	0.0306158036566197	-4.73329687948834	12	58013271	SLC26A10	NM_133489	TSS1500	RDMR	chr12	57619487	57619489	+	chr12	57619487	57619487	1	*	chr12	57619418	57620217	800	*	chromatin:4120646	NA	NA	89_BivProm2	hg38_custom_chromatin
cg04015836	-0.0892251514177039	1.28663243009953e-06	0.0209815796548994	24	0.0173332245989608	-5.14763718131555	16	12659137	SNX29	NM_001080530	Body		chr16	12565279	12565281	+	chr16	12565279	12565279	1	*	chr16	12564744	12565343	600	*	chromatin:4900288	NA	NA	15_HET7	hg38_custom_chromatin
cg04112181	0.114436907070636	2.27690903110343e-08	0.0026704163783472	25	0.0188747970122101	6.06294769668818	6	168680286					chr6	168279605	168279607	-	chr6	168279605	168279605	1	*	chr6	168275721	168280120	4400	*	chromatin:2528214	NA	NA	10_HET2	hg38_custom_chromatin
cg04113075	-0.0697487320099837	8.95025231730781e-06	0.0488460374714362	26	0.014912889723677	-4.67707689806385	6	146865487	RAB32	NM_006834	Body		chr6	146544350	146544352	+	chr6	146544350	146544350	1	*	chr6	146544265	146544664	400	*	chromatin:2476542	NA	NA	96_PromF5	hg38_custom_chromatin
cg04221884	0.113924492206935	4.79983530850874e-07	0.0142312499633343	27	0.0211826260195884	5.3782043879538	11	608381	PHRF1	NM_020901	Body		chr11	608380	608382	-	chr11	608380	608380	1	*	chr11	607801	609600	1800	*	chromatin:3715941	NA	NA	82_TxEx2	hg38_custom_chromatin
cg04988568	-0.162399312152924	3.08304869532474e-06	0.0287982374475066	28	0.0328831547507191	-4.93867797612613	19	1093247	POLR2E	NM_002695	Body		chr19	1093247	1093249	-	chr19	1093247	1093247	1	*	chr19	1093202	1093401	200	*	chromatin:5404000	NA	NA	81_TxEx1	hg38_custom_chromatin
cg05156866	0.0764263112773785	2.73393212830665e-06	0.026749931081739	29	0.0153846678873339	4.96769327989847	9	37385522					chr9	37385524	37385526	+	chr9	37385524	37385524	1	*	chr9	37385404	37386003	600	*	chromatin:3253630	NA	NA	23_ReprPC6	hg38_custom_chromatin
cg05168321	-0.112241484537711	1.4808901511578e-09	0.000434689388294726	30	0.0168790790215316	-6.6497398581126	8	145109783	OPLAH	NM_017570	Body		chr8	144054879	144054881	+	chr8	144054879	144054879	1	*	chr8	144054098	144054897	800	*	chromatin:3175142	NA	NA	72_TxWk2	hg38_custom_chromatin
cg05321361	-0.051075704710281	2.58626299610288e-06	0.026177663548399	31	0.0102539657477352	-4.98106839508044	5	2750263	IRX2;IRX2	NM_033267;NM_001134222	Body;Body		chr5	2750148	2750150	+	chr5	2750148	2750148	1	*	chr5	2749287	2750486	1200	*	chromatin:1803148	NA	NA	89_BivProm2	hg38_custom_chromatin
cg05961145	-0.0332500787345766	4.16972647284232e-06	0.0348694798418773	32	0.00683403576808753	-4.86536504386506	16	72158979	PMFBP1;PMFBP1	NM_031293;NM_001160213	Body;Body		chr16	72125079	72125081	+	chr16	72125079	72125079	1	*	chr16	72124902	72125101	200	*	chromatin:5008145	NA	NA	87_DNase1	hg38_custom_chromatin
cg05990086	-0.116879712061051	6.97461944057498e-07	0.0151650183773376	33	0.0220885053716977	-5.29142692519207	11	128701674					chr11	128831778	128831780	-	chr11	128831778	128831778	1	*	chr11	128831506	128831905	400	*	chromatin:3984516	NA	NA	49_EnhA7	hg38_custom_chromatin
cg06378607	-0.0773277782618754	1.71871332628213e-06	0.0246096692413127	34	0.0152252641252434	-5.07891210462919	12	132426436	PUS1;PUS1;PUS1	NM_025215;NM_001002020;NM_001002019	Body;Body;Body		chr12	131941890	131941892	-	chr12	131941890	131941890	1	*	chr12	131941056	131942255	1200	*	chromatin:4286751	NA	NA	82_TxEx2	hg38_custom_chromatin
cg06410356	0.0987233059332583	1.37590475957081e-06	0.0218309602074983	35	0.0192377165853098	5.13175799713388	5	37770106					chr5	37770003	37770005	+	chr5	37770003	37770003	1	*	chr5	37769899	37770098	200	*	chromatin:1876876	NA	NA	30_Acet4	hg38_custom_chromatin
cg06443769	-0.117251491049494	6.17030826572576e-06	0.0441752685611987	36	0.024584720837309	-4.76928299594751	17	26744200					chr17	28417181	28417183	-	chr17	28417181	28417181	1	*	chr17	28416783	28417182	400	*	chromatin:5108500	NA	NA	87_DNase1	hg38_custom_chromatin
cg07284407	-0.0607674238691343	5.11360615343454e-06	0.0405678269792709	37	0.0126192081688343	-4.8154704365058	20	57429858	GNAS;GNAS;GNAS	NM_080425;NM_001077490;NM_016592	1stExon;1stExon;3'UTR		chr20	58854802	58854804	-	chr20	58854802	58854802	1	*	chr20	58854746	58854945	200	*	chromatin:5671200	NA	NA	89_BivProm2	hg38_custom_chromatin
cg07922540	0.132278478301176	3.20800945082532e-07	0.0104628337124932	38	0.024178142676197	5.47099419805319	9	137384290					chr9	134492443	134492445	-	chr9	134492443	134492443	1	*	chr9	134492155	134492554	400	*	chromatin:3415524	NA	NA	44_EnhA2	hg38_custom_chromatin
cg08091707	-0.0821072839858702	4.90486994436515e-06	0.0394448969025853	39	0.0170146406884511	-4.82568427328599	19	859554	CFD	NM_001928	TSS200		chr19	859553	859555	+	chr19	859553	859553	1	*	chr19	859401	859800	400	*	chromatin:5403397	NA	NA	92_PromF1	hg38_custom_chromatin
cg08437802	0.0373091956329618	5.99372556886786e-06	0.0441752685611987	40	0.00781109064479253	4.77643869845947	19	11304272	KANK2;KANK2	NM_001136191;NM_015493	Body;Body		chr19	11193595	11193597	+	chr19	11193595	11193595	1	*	chr19	11192725	11194124	1400	*	chromatin:5429729	NA	NA	66_TxEnh4	hg38_custom_chromatin
cg09123507	-0.131026645921286	4.18810640258286e-06	0.0348694798418773	41	0.0269364235906427	-4.8642925992151	20	2668712				RDMR	chr20	2688065	2688067	+	chr20	2688065	2688065	1	*	chr20	2687955	2688554	600	*	chromatin:5547794	NA	NA	89_BivProm2	hg38_custom_chromatin
cg09182971	-0.0789888248698947	8.52323679223056e-06	0.0488460374714362	42	0.0168446430540832	-4.68925489345692	1	4187837					chr1	4127776	4127778	+	chr1	4127776	4127776	1	*	chr1	4126741	4129140	2400	*	chromatin:7290	NA	NA	10_HET2	hg38_custom_chromatin
cg09218348	-0.191726977541461	3.09043966033218e-06	0.0287982374475066	43	0.0388260705467881	-4.93809893304594	17	1898824	RTN4RL1	NM_178568	Body		chr17	1995529	1995531	-	chr17	1995529	1995529	1	*	chr17	1995507	1995706	200	*	chromatin:5056107	NA	NA	56_EnhA14	hg38_custom_chromatin
cg09221482	-0.139335353909864	8.92632590694624e-06	0.0488460374714362	44	0.0297868690280841	-4.67774420260465	6	161557754	AGPAT4	NM_020133	Body		chr6	161136721	161136723	+	chr6	161136721	161136721	1	*	chr6	161136369	161136968	600	*	chromatin:2511412	NA	NA	67_TxEnh5	hg38_custom_chromatin
cg09564414	0.114717648409266	8.63714932173559e-08	0.00460960733324064	45	0.0198883629887429	5.76807897533835	9	134546865	RAPGEF1;RAPGEF1;RAPGEF1	NM_198679;NM_005312;NM_001304275	Body;Body;Body		chr9	131671477	131671479	-	chr9	131671477	131671477	1	*	chr9	131671414	131671813	400	*	chromatin:3408912	NA	NA	69_TxEnh7	hg38_custom_chromatin
cg09571082	-0.207846605907625	8.55945698103661e-06	0.0488460374714362	46	0.0443339960045077	-4.68819922946924	6	14549941					chr6	14549709	14549711	+	chr6	14549709	14549709	1	*	chr6	14549370	14549769	400	*	chromatin:2205678	NA	NA	36_EnhWk2	hg38_custom_chromatin
cg09762605	-0.156182014172547	6.35914011649584e-07	0.0145564446324831	47	0.029396497078408	-5.31294642882006	14	75113023					chr14	74646319	74646321	+	chr14	74646319	74646319	1	*	chr14	74646298	74646697	400	*	chromatin:4610249	NA	NA	55_EnhA13	hg38_custom_chromatin
cg10317790	0.142282360829846	8.23706143435468e-06	0.0488460374714362	48	0.0302873291030057	4.69775199873025	7	158531733	ESYT2	NM_020728	Body		chr7	158739041	158739043	-	chr7	158739041	158739041	1	*	chr7	158738710	158739109	400	*	chromatin:2869027	NA	NA	82_TxEx2	hg38_custom_chromatin
cg10612409	-0.0673105464181043	1.02192125701604e-06	0.0187479438359412	49	0.0129394390281126	-5.20196789612469	9	101983453	ALG2;ALG2;SEC61B	NR_024532;NM_033087;NM_006808	Body;Body;TSS1500		chr9	99221170	99221172	-	chr9	99221170	99221170	1	*	chr9	99221119	99221318	200	*	chromatin:3333958	NA	NA	94_PromF3	hg38_custom_chromatin
cg10655096	-0.0713780308715342	1.72501062267978e-07	0.00778994893233463	50	0.0127179408225335	-5.61238897613578	11	25965852					chr11	25944304	25944306	-	chr11	25944304	25944304	1	*	chr11	25943654	25945653	2000	*	chromatin:3770643	NA	NA	9_HET1	hg38_custom_chromatin
cg10806645	-0.168640171870385	8.98601014694303e-06	0.0488460374714362	51	0.0360644107203903	-4.67608283351316	2	238640512	LRRFIP1;LRRFIP1;LRRFIP1;LRRFIP1;LRRFIP1	NM_001137553;NM_004735;NM_001137550;NM_001137552;NM_001137551	Body;Body;Body;Body;Body		chr2	237731868	237731870	+	chr2	237731868	237731868	1	*	chr2	237731558	237731957	400	*	chromatin:998925	NA	NA	45_EnhA3	hg38_custom_chromatin
cg11248078	-0.103415319573085	2.28355258997334e-06	0.0249651196855504	52	0.0206377323733589	-5.01098268463757	22	25147802	PIWIL3;PIWIL3;PIWIL3;PIWIL3	NM_001255975;NM_001008496;NR_045648;NR_045649	Body;Body;Body;Body		chr22	24751834	24751836	+	chr22	24751834	24751834	1	*	chr22	24751834	24752233	400	*	chromatin:5781460	NA	NA	58_EnhA16	hg38_custom_chromatin
cg11296922	-0.13689556092504	7.4223988177666e-07	0.015562252006972	53	0.0259423835210506	-5.27690760619423	16	11540861					chr16	11447004	11447006	-	chr16	11447004	11447004	1	*	chr16	11446745	11448544	1800	*	chromatin:4897381	NA	NA	23_ReprPC6	hg38_custom_chromatin
cg11375264	-0.13407167216135	1.42381325476592e-06	0.0219772621992816	54	0.0261672386198749	-5.12364617868077	8	145113211	OPLAH	NM_017570	Body		chr8	144058307	144058309	+	chr8	144058307	144058307	1	*	chr8	144057498	144058497	1000	*	chromatin:3175146	NA	NA	72_TxWk2	hg38_custom_chromatin
cg11469308	-0.154974876359188	5.70926739644977e-06	0.0435287151181401	55	0.0323645929409431	-4.78840801866339	2	217471906					chr2	216607182	216607184	-	chr2	216607182	216607182	1	*	chr2	216606878	216607477	600	*	chromatin:949015	NA	NA	90_BivProm3	hg38_custom_chromatin
cg11843943	0.0884702513519203	1.46099666284638e-06	0.0219772621992816	56	0.0172876797894659	5.11753181626079	X	69502005	RAB41	NM_001032726	TSS200		chrX	70282154	70282156	+	chrX	70282154	70282154	1	*	chrX	70281751	70282750	1000	*	chromatin:5956519	NA	NA	72_TxWk2	hg38_custom_chromatin
cg13167353	-0.100640408836559	7.94452527092692e-06	0.0488460374714362	57	0.0213821937245674	-4.70673917433117	11	528306					chr11	528305	528307	+	chr11	528305	528305	1	*	chr11	528201	528800	600	*	chromatin:3715739	NA	NA	24_ReprPC7	hg38_custom_chromatin
cg13305682	-0.0888841367381823	8.14793558858682e-07	0.0159445593543791	58	0.0169138563009417	-5.25510771504153	10	21662283					chr10	21373353	21373355	+	chr10	21373353	21373353	1	*	chr10	21373272	21373471	200	*	chromatin:3474300	NA	NA	43_EnhA1	hg38_custom_chromatin
cg13704793	0.0741009936360302	7.02169348750104e-06	0.0465590961355844	59	0.0156418504583055	4.73735469045378	11	72144241	CLPB;CLPB;CLPB;CLPB	NM_001258393;NM_001258392;NM_030813;NM_001258394	Body;Body;Body;Body		chr11	72433196	72433198	+	chr11	72433196	72433196	1	*	chr11	72433157	72433356	200	*	chromatin:3863229	NA	NA	52_EnhA10	hg38_custom_chromatin
cg13817171	0.138419818903303	5.80347411880152e-07	0.0145564446324831	60	0.0259494910499806	5.33420168575547	17	48769721					chr17	50692359	50692361	+	chr17	50692359	50692359	1	*	chr17	50692040	50693839	1800	*	chromatin:5161969	NA	NA	70_TxEnh8	hg38_custom_chromatin
cg13992202	-0.0980740495455715	2.42394253119565e-06	0.0249651196855504	61	0.0196279327928008	-4.99665708971367	10	73550057	MIR7152;CDH23;CDH23	NR_106974;NM_022124;NM_022124	TSS1500;ExonBnd;Body		chr10	71790299	71790301	-	chr10	71790299	71790299	1	*	chr10	71788844	71790443	1600	*	chromatin:3573284	NA	NA	23_ReprPC6	hg38_custom_chromatin
cg14043184	-0.14741445187591	6.02325982499076e-06	0.0441752685611987	62	0.0308706641873632	-4.77522773663721	1	160971653	F11R	NM_016946	Body		chr1	161001862	161001864	-	chr1	161001862	161001862	1	*	chr1	161001811	161002010	200	*	chromatin:298880	NA	NA	67_TxEnh5	hg38_custom_chromatin
cg14580747	-0.0361318261826448	8.34411913572868e-06	0.0488460374714362	63	0.0076965633660449	-4.69454020765273	3	169384519					chr3	169666730	169666732	-	chr3	169666730	169666730	1	*	chr3	169666613	169667012	400	*	chromatin:1361026	NA	NA	89_BivProm2	hg38_custom_chromatin
cg14825743	0.0747289978625095	6.75572150802712e-06	0.0461168331059295	64	0.0157426753467815	4.74690586043161	7	98473335					chr7	98875711	98875713	-	chr7	98875711	98875711	1	*	chr7	98875578	98875777	200	*	chromatin:2739654	NA	NA	24_ReprPC7	hg38_custom_chromatin
cg14925024	-0.0922169036596425	6.44677438519689e-07	0.0145564446324831	65	0.0173674298408751	-5.30976111632852	1	228291705	C1orf35	NM_024319	TSS1500		chr1	228104003	228104005	-	chr1	228104003	228104003	1	*	chr1	228103900	228104099	200	*	chromatin:444162	NA	NA	97_PromF6	hg38_custom_chromatin
cg14977058	-0.0982277066934314	8.75328977670195e-06	0.0488460374714362	66	0.0209770717886321	-4.68262242143172	18	21437200	LAMA3;LAMA3	NM_001127717;NM_198129	Body;Body		chr18	23857235	23857237	+	chr18	23857235	23857235	1	*	chr18	23856837	23857236	400	*	chromatin:5282395	NA	NA	54_EnhA12	hg38_custom_chromatin
cg15586563	-0.0322604099330976	6.73533143299638e-06	0.0461168331059295	67	0.00679502260854829	-4.74765306777836	19	43916594	TEX101	NM_031451	Body		chr19	43412441	43412443	-	chr19	43412441	43412441	1	*	chr19	43412249	43412648	400	*	chromatin:5503012	NA	NA	16_HET8	hg38_custom_chromatin
cg15737534	0.133527245852537	1.65312054448877e-08	0.00242622303112575	68	0.0217725281698722	6.13283146590691	15	58601175					chr15	58308975	58308977	-	chr15	58308975	58308975	1	*	chr15	58308802	58309001	200	*	chromatin:4765741	NA	NA	58_EnhA16	hg38_custom_chromatin
cg15801964	0.148164462861463	5.46913465916831e-07	0.0145564446324831	69	0.027704793377989	5.34797213030932	17	3436036	TRPV3	NM_145068	Body		chr17	3532741	3532743	-	chr17	3532741	3532741	1	*	chr17	3532707	3532906	200	*	chromatin:5059956	NA	NA	27_Acet1	hg38_custom_chromatin
cg16593305	0.147960231936619	6.35801639369118e-07	0.0145564446324831	70	0.027848781969639	5.31298755176895	16	84822583					chr16	84788976	84788978	-	chr16	84788976	84788976	1	*	chr16	84788795	84788994	200	*	chromatin:5038108	NA	NA	47_EnhA5	hg38_custom_chromatin
cg16709691	0.102092752223445	8.91268062154952e-06	0.0488460374714362	71	0.0218234314675593	4.67812554479375	16	969468	LMF1	NM_022773	Body		chr16	919467	919469	-	chr16	919467	919467	1	*	chr16	917601	919600	2000	*	chromatin:4871879	NA	NA	72_TxWk2	hg38_custom_chromatin
cg16773067	-0.10706298282831	2.00023108226682e-06	0.0249651196855504	72	0.0212312337074822	-5.04271133290662	6	37027357					chr6	37059580	37059582	+	chr6	37059580	37059580	1	*	chr6	37059425	37060424	1000	*	chromatin:2258711	NA	NA	43_EnhA1	hg38_custom_chromatin
cg16848774	-0.168728013122352	8.68822928803281e-06	0.0488460374714362	73	0.0360185086591696	-4.68448082398319	7	36289389	EEPD1	NM_030636	Body		chr7	36249779	36249781	+	chr7	36249779	36249779	1	*	chr7	36249592	36249791	200	*	chromatin:2613444	NA	NA	29_Acet3	hg38_custom_chromatin
cg17419299	0.0608772053161981	5.21492549993049e-06	0.0408200031815559	74	0.0126546528237225	4.81065787929616	13	48876950	RB1	NM_000321	TSS1500		chr13	48302813	48302815	+	chr13	48302813	48302813	1	*	chr13	48302665	48302864	200	*	chromatin:4359356	NA	NA	98_PromF7	hg38_custom_chromatin
cg18173450	-0.123670250282019	8.49999878075633e-06	0.0488460374714362	75	0.0263692917089787	-4.6899344755593	16	78423169	WWOX;WWOX	NM_016373;NM_001291997	Body;Body		chr16	78389271	78389273	+	chr16	78389271	78389271	1	*	chr16	78389104	78389303	200	*	chromatin:5022517	NA	NA	24_ReprPC7	hg38_custom_chromatin
cg18699146	-0.0834712221187356	7.78509503922854e-06	0.048620817225582	76	0.0177154583637134	-4.71177320987132	3	46427777	LOC102724297	NR_125406	Body		chr3	46386285	46386287	+	chr3	46386285	46386285	1	*	chr3	46385910	46386309	400	*	chromatin:1111905	NA	NA	52_EnhA10	hg38_custom_chromatin
cg18964072	0.0904135088128053	8.66597804709526e-06	0.0488460374714362	77	0.0192980154710671	4.68511951129688	10	99538365					chr10	97778607	97778609	+	chr10	97778607	97778607	1	*	chr10	97778444	97779043	600	*	chromatin:3632382	NA	NA	24_ReprPC7	hg38_custom_chromatin
cg18968969	0.12649433159401	4.55590995855394e-08	0.00297179475535385	78	0.0214021598356414	5.91035356082878	2	3483766					chr2	3479994	3479996	-	chr2	3479994	3479994	1	*	chr2	3479630	3480229	600	*	chromatin:501667	NA	NA	83_TxEx3	hg38_custom_chromatin
cg19699911	-0.141432778576123	4.41828522294768e-06	0.036025286311247	79	0.0291539663542976	-4.8512362557239	12	75955912					chr12	75562131	75562133	+	chr12	75562131	75562131	1	*	chr12	75562021	75562220	200	*	chromatin:4157893	NA	NA	30_Acet4	hg38_custom_chromatin
cg20269641	-0.103255970366292	3.96710763442314e-06	0.0347604484089943	80	0.0211698465527611	-4.87750206922614	3	183027327	MCF2L2	NM_015078	Body		chr3	183309538	183309540	+	chr3	183309538	183309538	1	*	chr3	183309413	183309612	200	*	chromatin:1390152	NA	NA	36_EnhWk2	hg38_custom_chromatin
cg20271893	-0.067083890547059	7.67220874859032e-08	0.00450408522899118	81	0.0115770711393318	-5.79454766578647	2	10437444					chr2	10297317	10297319	+	chr2	10297317	10297317	1	*	chr2	10297275	10297474	200	*	chromatin:518346	NA	NA	30_Acet4	hg38_custom_chromatin
cg20370909	-0.0772229288528985	2.01904638071224e-06	0.0249651196855504	82	0.0153205738144978	-5.0404723601033	7	4859229	RADIL	NM_018059	Body		chr7	4819597	4819599	+	chr7	4819597	4819597	1	*	chr7	4819370	4821569	2200	*	chromatin:2545751	NA	NA	24_ReprPC7	hg38_custom_chromatin
cg20397584	0.083241328842428	1.0803361610112e-08	0.00211409182788013	83	0.0133717132635091	6.22518051367361	2	228250924					chr2	227386207	227386209	+	chr2	227386207	227386207	1	*	chr2	227386085	227386484	400	*	chromatin:973956	NA	NA	52_EnhA10	hg38_custom_chromatin
cg20542566	-0.117802355232886	3.85708727072137e-08	0.00297179475535385	84	0.0198082336883167	-5.94714082469492	1	227523213					chr1	227335511	227335513	-	chr1	227335511	227335511	1	*	chr1	227335300	227336499	1200	*	chromatin:442442	NA	NA	58_EnhA16	hg38_custom_chromatin
cg20607318	-0.0154913651261437	7.00042908916148e-06	0.0465590961355844	85	0.00326952741902346	-4.7381052796831	19	36391512	NFKBID;NFKBID	NM_139239;NM_139239	1stExon;5'UTR		chr19	35900609	35900611	+	chr19	35900609	35900609	1	*	chr19	35900499	35900898	400	*	chromatin:5484392	NA	NA	99_TSS1	hg38_custom_chromatin
cg21320455	0.134972488265534	7.07709071034332e-06	0.0465590961355844	86	0.0285028117621261	4.73540959369078	17	78086503	GAA;GAA;GAA	NM_001079804;NM_000152;NM_001079803	Body;Body;Body		chr17	80112703	80112705	+	chr17	80112703	80112703	1	*	chr17	80112002	80113601	1600	*	chromatin:5231203	NA	NA	67_TxEnh5	hg38_custom_chromatin
cg21773054	-0.0751961314967735	2.40863680538533e-06	0.0249651196855504	87	0.0150447053171116	-4.99817908771178	1	46101503	GPBP1L1	NM_021639	Body		chr1	45635830	45635832	+	chr1	45635830	45635830	1	*	chr1	45635729	45637328	1600	*	chromatin:109900	NA	NA	79_Tx7	hg38_custom_chromatin
cg22162435	-0.0926855015137409	4.21461953608666e-06	0.0348694798418773	88	0.0190602914787386	-4.86275362667617	1	55465282	BSND	NM_057176	Body		chr1	54999608	54999610	+	chr1	54999608	54999608	1	*	chr1	54998528	55000327	1800	*	chromatin:131664	NA	NA	19_ReprPC2	hg38_custom_chromatin
cg22301154	-0.114681967447567	3.20546220208602e-10	0.000188181466766763	89	0.016453304024542	-6.97014820102427	7	1008311	COX19	NM_001031617	3'UTR		chr7	968674	968676	-	chr7	968674	968674	1	*	chr7	967765	968764	1000	*	chromatin:2536047	NA	NA	82_TxEx2	hg38_custom_chromatin
cg22479402	-0.046019471331529	1.9873519244336e-06	0.0249651196855504	90	0.00912314388677699	-5.04425578535808	4	100440288	C4orf17	NM_032149	Body		chr4	99519130	99519132	-	chr4	99519130	99519130	1	*	chr4	99518644	99519443	800	*	chromatin:1618507	NA	NA	53_EnhA11	hg38_custom_chromatin
cg22822048	-0.096421890152259	1.18197348067334e-06	0.0198255788980426	91	0.0186586291054711	-5.16768352097133	7	1587328	TMEM184A	NM_001097620	Body		chr7	1547691	1547693	+	chr7	1547691	1547691	1	*	chr7	1546365	1548364	2000	*	chromatin:2537386	NA	NA	72_TxWk2	hg38_custom_chromatin
cg23008453	0.133964146102438	1.98553903178963e-07	0.00832600336926843	92	0.0240058294554963	5.58048395498229	1	9445612					chr1	9385552	9385554	-	chr1	9385552	9385552	1	*	chr1	9383942	9386741	2800	*	chromatin:20250	NA	NA	36_EnhWk2	hg38_custom_chromatin
cg23096682	-0.092487143226223	3.70838780883898e-06	0.0334933029076316	93	0.018898425333103	-4.89390738096153	20	32379125	ZNF341	NM_032819	Body		chr20	33791318	33791320	+	chr20	33791318	33791318	1	*	chr20	33790795	33792194	1400	*	chromatin:5609155	NA	NA	67_TxEnh5	hg38_custom_chromatin
cg23132700	0.148876077585062	7.55753172667026e-06	0.0482256778599747	94	0.0315473261391574	4.71913457667883	19	1458041	APC2;APC2	NM_005883;NM_005883	ExonBnd;Body		chr19	1458041	1458043	+	chr19	1458041	1458041	1	*	chr19	1458002	1458401	400	*	chromatin:5404908	NA	NA	18_ReprPC1	hg38_custom_chromatin
cg23557983	-0.0787242220315321	7.72871695801438e-06	0.048620817225582	95	0.0167015870684585	-4.71357732105623	11	92616396	FAT3	NM_001008781	Body		chr11	92883229	92883231	-	chr11	92883229	92883229	1	*	chr11	92882635	92883634	1000	*	chromatin:3905287	NA	NA	72_TxWk2	hg38_custom_chromatin
cg23723486	-0.0589834416578632	5.37613739785448e-06	0.0415281855456768	96	0.0122800696177803	-4.80318463117353	7	101361745					chr7	101718464	101718466	-	chr7	101718464	101718464	1	*	chr7	101718121	101718720	600	*	chromatin:2746917	NA	NA	33_Acet7	hg38_custom_chromatin
cg24102222	-0.214427338858714	2.63395853429209e-06	0.0262085570666812	97	0.0430865197773222	-4.97666880423176	12	129280449	SLC15A4	NM_145648	Body		chr12	128795903	128795905	+	chr12	128795903	128795903	1	*	chr12	128795856	128796255	400	*	chromatin:4279348	NA	NA	68_TxEnh6	hg38_custom_chromatin
cg24471922	-0.066135305797295	2.28331883372245e-06	0.0249651196855504	98	0.0131980064196464	-5.01100724567361	4	1217755	CTBP1;CTBP1	NM_001328;NM_001012614	Body;Body		chr4	1223966	1223968	+	chr4	1223966	1223966	1	*	chr4	1223813	1224412	600	*	chromatin:1428247	NA	NA	82_TxEx2	hg38_custom_chromatin
cg24878536	-0.104674319161864	3.07885580544123e-07	0.0104628337124932	99	0.0190997113236728	-5.4804136768354	20	30815853	POFUT1	NM_015352	Body		chr20	32228049	32228051	-	chr20	32228049	32228049	1	*	chr20	32227998	32228797	800	*	chromatin:5605088	NA	NA	66_TxEnh4	hg38_custom_chromatin
cg25050332	-0.100760835222565	2.38372154327206e-06	0.0249651196855504	100	0.0201494391277133	-5.00067692127371	11	316088					chr11	316087	316089	+	chr11	316087	316087	1	*	chr11	315601	316200	600	*	chromatin:3715213	NA	NA	88_BivProm1	hg38_custom_chromatin
cg25455982	-0.0472491301543076	2.37972282066346e-06	0.0249651196855504	101	0.00944778498337135	-5.00108017249215	13	50467971					chr13	49893834	49893836	-	chr13	49893834	49893834	1	*	chr13	49893465	49893864	400	*	chromatin:4363277	NA	NA	28_Acet2	hg38_custom_chromatin
cg25997061	-0.130532551322035	5.81461731808322e-07	0.0145564446324831	102	0.0244729129302415	-5.33375621014589	22	39611973					chr22	39215967	39215969	-	chr22	39215967	39215967	1	*	chr22	39215596	39216395	800	*	chromatin:5818173	NA	NA	61_EnhA19	hg38_custom_chromatin
cg26663063	-0.0318203597903196	2.11220305443085e-06	0.0249651196855504	103	0.00632652003949069	-5.02967817879247	12	49239477	DDX23	NM_004818	Body		chr12	48845693	48845695	+	chr12	48845693	48845693	1	*	chr12	48845418	48845817	400	*	chromatin:4099617	NA	NA	82_TxEx2	hg38_custom_chromatin
cg26811372	-0.081430855596833	2.19456899028061e-06	0.0249651196855504	104	0.0162196253101078	-5.0205139785866	5	140772182	PCDHGA4;PCDHGA6;PCDHGA1;PCDHGA5;PCDHGB1;PCDHGB4;PCDHGA3;PCDHGA8;PCDHGA2;PCDHGA8;PCDHGA7;PCDHGB2;PCDHGA8;PCDHGA8;PCDHGB3	NM_018917;NM_018919;NM_018912;NM_018918;NM_018922;NM_003736;NM_018916;NM_014004;NM_018915;NM_014004;NM_018920;NM_018923;NM_032088;NM_032088;NM_018924	Body;Body;Body;Body;Body;Body;Body;5'UTR;Body;1stExon;Body;Body;5'UTR;1stExon;Body	RDMR	chr5	141392614	141392616	+	chr5	141392614	141392614	1	*	chr5	141392434	141395233	2800	*	chromatin:2081834	NA	NA	13_HET5	hg38_custom_chromatin
cg26897830	-0.0735746609278578	2.729254557857e-08	0.0026704163783472	105	0.0122151257881435	-6.02324218382364	10	50518408	C10orf71	NM_001135196	5'UTR		chr10	49310362	49310364	-	chr10	49310362	49310362	1	*	chr10	49309756	49310555	800	*	chromatin:3528868	NA	NA	50_EnhA8	hg38_custom_chromatin
cg27302585	-0.130240049972708	2.0210967582058e-06	0.0249651196855504	106	0.0258401025950071	-5.04022960024443	20	37629775	DHX35;DHX35;DHX35	NR_033905;NM_021931;NM_001190809	Body;Body;Body		chr20	39001131	39001133	-	chr20	39001131	39001131	1	*	chr20	39000758	39001157	400	*	chromatin:5622664	NA	NA	83_TxEx3	hg38_custom_chromatin
cg27583171	0.102462173720526	1.14877641967658e-06	0.0198255788980426	107	0.0198017287863245	5.17440546864211	21	43771185	TFF2;TFF2	NM_005423;NM_005423	1stExon;5'UTR		chr21	42351075	42351077	+	chr21	42351075	42351075	1	*	chr21	42350892	42351691	800	*	chromatin:5752568	NA	NA	24_ReprPC7	hg38_custom_chromatin
cg27626216	0.0870771822810176	2.79835754311542e-06	0.0269314388696567	108	0.017548534957421	4.96207703334198	20	17826974					chr20	17846329	17846331	+	chr20	17846329	17846329	1	*	chr20	17845957	17846556	600	*	chromatin:5581913	NA	NA	33_Acet7	hg38_custom_chromatin
