## Supplementary material for "Parkinson’s disease-associated alterations in DNA methylation and hydroxymethylation in human brain": Supplementary_File_8_BSonly_Annotated_DMCs.csv

Name	model.5mC.Estimate	model.5mC.Pr...t..	fdr.5mC	model.5mC.Std..Error	model.5mC.t.value	qvalue	CHR	MAPINFO	UCSC_RefGene_Name	UCSC_RefGene_Accession	UCSC_RefGene_Group	UCSC_CpG_Islands_Name	Relation_to_UCSC_CpG_Island	Phantom4_Enhancers	Phantom5_Enhancers	DMR	X450k_Enhancer	HMM_Island	Regulatory_Feature_Name	Regulatory_Feature_Group	DNase_Hypersensitivity_NAME	DNase_Hypersensitivity_Evidence_Count	OpenChromatin_NAME	OpenChromatin_Evidence_Count	TFBS_NAME	TFBS_Evidence_Count	sex
cg08877624	-0.0179711672738149	1.03482081562894e-08	0.0039381089218534	0.00269300150270003	-6.67328527510913	0.00364293200720974	8	141521446	CHRAC1;CHRAC1;CHRAC1	NM_017444;NR_023360;NM_017444	1stExon;Body;5'UTR	chr8:141520869-141522460	Island	high-CpG:141590547-141590782	NA	NA	NA	8:141589866-141591642	8:141520513-141522364	Promoter_Associated	chr8:141520525-141521550	3	NA	NA	NA	NA	male
cg09168501	0.0258797871327655	4.41462468962941e-08	0.0102142562736301	0.0041107348133398	6.29565961024355	0.00944865717211747	1	170114243	METTL11B	NM_001136107	TSS1500				NA	NA	NA					NA	NA	NA	NA	NA	male
cg13687825	-0.00709141933009244	1.01558490179825e-09	0.000772980964871781	0.000974909193085129	-7.27392805441852	0.000715042969550477	8	101225344	SPAG1;SPAG1	NM_003114;NM_172218	Body;Body	chr8:101225077-101225879	Island	high-CpG:101294424-101294557	NA	NA	NA	8:101294229-101295152	8:101224788-101226233	Promoter_Associated	chr8:101225040-101225415	3	NA	NA	NA	NA	male
cg24543696	-0.00573802430226979	5.36802065045286e-08	0.0102142562736301	0.000918886724634456	-6.24453934139972	0.00944865717211747	11	12031046	DKK3;DKK3;DKK3	NM_001018057;NM_013253;NM_015881	TSS1500;TSS200;TSS1500	chr11:12029737-12030841	S_Shore		NA	NA	NA	11:11986335-11987676			chr11:12030805-12031115	3	NA	NA	NA	NA	male
cg00086800	0.0381570106482457	9.18683857527356e-09	9.44902349942384e-05	0.00501105909368511	7.61456010293929	8.82666325659786e-05	22	38148837	TRIOBP;TRIOBP;TRIOBP	NM_138632;NM_007032;NM_001039141	Body;Body;Body				chr22:38148564-38148564		NA				chr22:38148425-38149215	3		NA		NA	female
cg00176348	-0.0317528860444168	2.87371213583327e-16	7.29078969037762e-11	0.00212148323030567	-14.9673047567959	6.8105815881993e-11	14	21055927	LOC254028;RNASE11	NR_122043;NM_145250	TSS1500;5'UTR						NA				chr14:21055740-21056155	3		NA		NA	female
cg00211208	0.0474640786525789	5.36792124843809e-08	0.000385436495536788	0.00678763246895031	6.9927296254918	0.000360049708111516	16	88770157	RNF166;RNF166;RNF166	NM_001171816;NM_178841;NM_001171815	TSS200;Body;Body	chr16:88772237-88773195	N_Shelf				NA		16:88769899-88770634	Promoter_Associated_Cell_type_specific	chr16:88769940-88770295	3		NA		NA	female
cg00414898	-0.0194968973309134	7.95418217820774e-10	1.40792539192914e-05	0.00229287771970682	-8.50324339730004	1.31519233979361e-05	15	89950542				chr15:89949373-89951130	Island			DMR	TRUE	15:87751256-87752546	15:89950529-89950719	Unclassified_Cell_type_specific	chr15:89950125-89951675	3		NA		NA	female
cg00890774	0.0053520980748391	6.79611756104247e-08	0.000470241291085735	0.000774471488256351	6.91064571904234	0.000439268833019061	1	85358360	LPAR3	NM_012152	5'UTR	chr1:85358359-85359187	Island				TRUE	1:85130915-85131775	1:85358098-85358381	Unclassified_Cell_type_specific	chr1:85358060-85359375	3		NA		NA	female
cg00956142	-0.0270027293136285	1.88559606166521e-09	2.81997579389519e-05	0.00329875069538984	-8.18574418229486	2.63423799570271e-05	1	28765031	PHACTR4;PHACTR4	NM_023923;NM_001048183	Body;Body						NA					NA	chr1:28763839-28765041	6	chr1:28763809-28765146	6	female
cg01105362	0.0396097916152365	4.13657350934204e-13	3.49824965872989e-08	0.00343711624602499	11.5241349957381	3.2678373301749e-08	7	1059627	C7orf50;C7orf50;C7orf50	NM_001134395;NM_032350;NM_001134396	Body;Body;Body	chr7:1059528-1059877	Island				NA	7:1026094-1026365	7:1059429-1059985	Unclassified		NA	chr7:1058763-1070865	6	chr7:1058862-1070060	6	female
cg01347702	0.00992090243695982	4.63772151948305e-10	9.40252098872632e-06	0.00113979697233005	8.70409614852618	8.78322363529324e-06	6	31845672	SLC44A4	NM_025257	Body						TRUE				chr6:31845020-31845710	3		NA		NA	female
cg01462566	-0.00985073213812933	1.90265874951605e-08	0.00017239877675868	0.00133907688663692	-7.35636036767791	0.000161043725670811	12	122617725	MLXIP	NM_014938	Body						NA				chr12:122617725-122618255	3		NA		NA	female
cg01734112	0.0121176101924614	2.05727666088836e-10	4.74494652987481e-06	0.00134484210576373	9.01043337394609	4.4324204709959e-06	2	26624760	C2orf39	NM_145038	TSS200	chr2:26624603-26625057	Island				TRUE	2:26478108-26478561	2:26624556-26624905	Unclassified	chr2:26624485-26624895	3		NA		NA	female
cg01827803	-0.0104272917672252	9.00064907440331e-10	1.52234778285795e-05	0.00123290585735753	-8.45749227728863	1.42207829618953e-05	6	131345880	EPB41L2;EPB41L2;EPB41L2;EPB41L2	NM_001431;NM_001135554;NM_001135555;NM_001199388	5'UTR;5'UTR;5'UTR;5'UTR						TRUE					NA		NA	chr6:131344915-131346096	6	female
cg02014733	0.00915959474935321	1.71459546847995e-08	0.00016111249239185	0.00123893613953396	7.39311289506715	0.000150500812794122	19	34989280	WTIP	NM_001080436	Body	chr19:34988748-34988951	S_Shore				NA				chr19:34988545-34989495	3		NA		NA	female
cg02122296	-0.00499375512567584	2.93617489191602e-08	0.000240298763178519	0.000693222249165698	-7.20368558811535	0.000224471477257208	17	43909656	CRHR1;CRHR1;CRHR1;CRHR1;CRHR1;MGC57346-CRHR1;MGC57346-CRHR1;CRHR1	NM_004382;NM_001145146;NM_001145148;NM_001145147;NM_001303020;NM_001303016;NM_001256299;NM_001303018	Body;Body;Body;Body;Body;Body;Body;Body						NA		17:43908792-43910231	Unclassified	chr17:43909560-43909790	3		NA		NA	female
cg02372677	-0.00929260035296816	8.39749554259207e-08	0.000550990811196736	0.0013591220270087	-6.83720826261665	0.00051469978333844	2	201560854	AOX2P	NR_001557	Body						NA					NA		NA		NA	female
cg02394126	0.0324482820212631	8.4672940132901e-10	1.46468598911394e-05	0.00382640708800576	8.48009144739861	1.36821439838244e-05	11	13379029	ARNTL;ARNTL;ARNTL	NM_001030272;NM_001030273;NM_001178	Body;Body;Body						NA				chr11:13378900-13379095	3		NA		NA	female
cg02443306	-0.0678761066646007	2.60106954089051e-08	0.000217552027240994	0.00936707219783663	-7.24624570314266	0.000203222955828562	11	268923							chr11:268826-268826	DMR	TRUE		11:268851-269805	Promoter_Associated	chr11:268780-269810	3		NA		NA	female
cg02946465	-0.00719358339117	4.20436256286596e-08	0.000319170572336094	0.00101633387118596	-7.0779726968814	0.000298148392116719	5	104344896									NA					NA		NA		NA	female
cg03630088	-0.045128649526932	1.81860947799791e-10	4.46509105575577e-06	0.00498256682899613	-9.05730943021277	4.17099768686218e-06	10	125651526	CPXM2	NM_198148	TSS200	chr10:125650820-125651373	S_Shore				NA					NA	chr10:125649741-125652461	6	chr10:125650369-125651808	5	female
cg03851598	0.0133502609986389	7.87180640722239e-09	8.54672071019688e-05	0.00174065307044036	7.66968514596731	7.98379067018922e-05	4	108745897	SGMS2;SGMS2	NM_001136258;NM_001136258	1stExon;5'UTR	chr4:108745829-108746535	Island				NA	4:108964939-108966003			chr4:108745380-108746095	3		NA		NA	female
cg04649489	0.0015671070386	2.73864648040453e-11	9.92588509770959e-07	0.00016005223314847	9.7912225763592	9.27211635006598e-07	7	766828	PRKAR1B;HEATR2;PRKAR1B;PRKAR1B	NM_001164760;NM_017802;NM_001164759;NM_001164758	5'UTR;1stExon;5'UTR;5'UTR	chr7:766085-766952	Island	high-CpG:732777-733453			NA	7:732701-734064			chr7:766460-767035	3		NA		NA	female
cg04913963	-0.0016341467851339	7.97269770461621e-09	8.54672071019688e-05	0.000213192141780371	-7.66513611377566	7.98379067018922e-05	12	132674334				chr12:132673993-132675241	Island				TRUE	12:131239572-131240448	12:132674079-132674541	Promoter_Associated	chr12:132673045-132674550	3		NA		NA	female
cg04950423	-0.038846285393968	8.22008177294345e-12	3.68027083467115e-07	0.00378154421080204	-10.2725985016922	3.4378696753904e-07	12	124821041	NCOR2;NCOR2	NM_006312;NM_001077261	Body;Body	chr12:124821019-124821593	Island				NA	12:123386973-123387015				NA	chr12:124816295-124822743	6		NA	female
cg05114898	0.0402265392638133	4.10719745201938e-11	1.25042640699341e-06	0.00417643504227261	9.63178856049537	1.16806703066845e-06	20	56294175				chr20:56293563-56293856	S_Shore				NA		20:56293282-56294308	Unclassified		NA	chr20:56292722-56294403	6	chr20:56292654-56295448	6	female
cg05287396	-0.00460041590449418	1.12401706088408e-08	0.000114068098848405	0.000609911360157858	-7.54276146504878	0.000106554999775011	21	37432897	SETD4;SETD4;SETD4;SETD4;SETD4;SETD4;SETD4	NM_001286752;NM_017438;NM_001286752;NM_017438;NM_001007259;NM_001007261;NR_040087	5'UTR;5'UTR;1stExon;1stExon;TSS1500;TSS1500;Body	chr21:37432123-37433150	Island				NA	21:36354001-36355006	21:37432052-37433551	Promoter_Associated	chr21:37432105-37432975	3		NA		NA	female
cg05404010	0.0146970698882296	2.23687113227684e-13	2.12815639915927e-08	0.00124633590054016	11.7922222106095	1.98798530810069e-08	16	51186211	SALL1	NM_002968	TSS1500	chr16:51183699-51188763	Island			DMR	NA	16:49742877-49744648			chr16:51183725-51186475	3		NA		NA	female
cg05504732	-0.0102849466452902	7.21686062428834e-15	1.37322243537443e-09	0.000769589013187196	-13.3642066987103	1.28277509461103e-09	2	42588526	COX7A2L	NM_004718	TSS200	chr2:42588072-42588875	Island				NA	2:42441219-42442349	2:42588156-42588985	Promoter_Associated	chr2:42588265-42588855	3		NA		NA	female
cg05664833	0.05405711774244	4.52402672715237e-10	9.40252098872632e-06	0.00620391810968455	8.71338350808577	8.78322363529324e-06	13	40107878	LHFP	NM_005780	Body						NA					NA		NA		NA	female
cg05970398	-0.0107598675479718	4.79560797881144e-08	0.000347621747545237	0.00153012149171736	-7.0320347803855	0.000324725629737186	4	95129288	SMARCAD1;SMARCAD1;SMARCAD1	NM_001128430;NM_020159;NM_001128429	5'UTR;5'UTR;5'UTR	chr4:95128657-95129289	Island				NA	4:95348033-95348375	4:95128351-95129304	Unclassified	chr4:95128585-95129330	3		NA		NA	female
cg06127269	0.012932445334964	2.22194331850774e-09	3.07484232116235e-05	0.00159151311520183	8.12588046647921	2.87231773078887e-05	9	116160969	ALAD	NM_000031	5'UTR	chr9:116163208-116163848	N_Shelf				TRUE					NA	chr9:116160320-116161459	5	chr9:116158875-116161726	6	female
cg06211713	-0.0496407641190469	7.00807362788795e-08	0.000480538557800401	0.00719433895644871	-6.89997571973599	0.000448887869923697	15	66859504	LCTL;LCTL	NM_001278562;NR_103739	TSS1500;TSS1500						NA		15:66858692-66859852	Unclassified	chr15:66859400-66859635	3		NA		NA	female
cg06390613	-0.0201946377989173	1.02547478691227e-11	4.10793865442041e-07	0.00198312846313247	-10.1832222038802	3.83736914015947e-07	2	220414726	TMEM198	NM_001005209	3'UTR	chr2:220416863-220417869	N_Shelf				NA					NA	chr2:220414471-220415410	4		NA	female
cg06411322	0.011445294931394	1.16091076779933e-09	1.92085052755795e-05	0.00136846603293629	8.36359445972955	1.7943336445344e-05	16	71838776	AP1G1;AP1G1	NM_001030007;NM_001128	5'UTR;5'UTR	chr16:71841923-71843101	N_Shelf				NA					NA		NA		NA	female
cg06473094	-0.0627183207696388	2.08455707639225e-08	0.000186658352638423	0.00856321102346132	-7.32415919656825	0.000174364094117356	22	27529258							chr22:27528959-27528959		NA				chr22:27528625-27529430	3		NA		NA	female
cg06985534	0.00265103139481729	4.14673467628529e-08	0.000319170572336094	0.000374291682722523	7.08279536305538	0.000298148392116719	1	117909609	MAN1A2	NM_006699	TSS1500	chr1:117909174-117910445	Island				NA	1:117710679-117712079	1:117909017-117910206	Promoter_Associated	chr1:117909020-117909855	3		NA		NA	female
cg07015190	0.00188988391643282	7.42969195377828e-09	8.31599957377614e-05	0.000245747680374655	7.69034284902137	7.76826598898913e-05	6	167276275	RPS6KA2	NM_001006932	TSS1500	chr6:167275720-167276626	Island	high-CpG:167195954-167196282			NA	6:167195711-167196609	6:167275414-167276735	Unclassified_Cell_type_specific	chr6:167275725-167276895	3		NA		NA	female
cg07031219	0.00885668949232653	7.14992774046161e-11	1.94355208996157e-06	0.000940620362006047	9.41579605340246	1.81553996778544e-06	4	100274565	ADH1C	NM_000669	TSS1500						NA					NA		NA		NA	female
cg07863854	-0.0361509842268239	1.35067731557654e-09	2.14498240654425e-05	0.00435138530001247	-8.30792534660636	2.00370306995717e-05	1	32264595	SPOCD1;SPOCD1;SPOCD1	NM_001281988;NM_144569;NM_001281987	Body;Body;Body						TRUE				chr1:32264085-32264855	3		NA		NA	female
cg08009984	0.0143538019187211	4.06855481996174e-09	5.07648258363026e-05	0.00181541754205416	7.90661188746675	4.74211989169256e-05	3	45222908									NA				chr3:45222465-45222975	3		NA		NA	female
cg08053675	0.0216484721466442	3.7956476472045e-10	8.25411297597897e-06	0.00246588549680177	8.77918791230253	7.71045555398647e-06	6	148588950									NA				chr6:148588925-148589255	3		NA		NA	female
cg08074971	0.00323117409003122	8.13003683229124e-09	8.59434097743983e-05	0.000421925798078242	7.65815720382198	8.02827442696772e-05	16	850562	GNG13	NM_016541	5'UTR	chr16:850227-850806	Island				TRUE	16:790279-790715	16:850442-851094	Unclassified_Cell_type_specific	chr16:850045-851055	3		NA		NA	female
cg08104023	0.0333924191076295	1.31191317974882e-08	0.000131384479928584	0.00445952916317725	7.48787997247644	0.000122730836847169	16	34777881				chr16:34777874-34778144	Island				NA	16:34635334-34635608				NA		NA		NA	female
cg08473553	0.0168601170696557	1.80501833541743e-09	2.80374234782567e-05	0.00205568578952441	8.20169947935298	2.6190737660912e-05	1	236304799	GPR137B	NM_003272	TSS1500	chr1:236304758-236305025	Island				NA	1:234371298-234371691			chr1:236304645-236305515	3		NA		NA	female
cg08583542	0.0853939113082688	7.92833883424522e-08	0.000529334151331745	0.012453273507626	6.85714573408963	0.000494469540086043	16	12888821	CPPED1;CPPED1	NM_001099455;NM_018340	Body;Body						NA				chr16:12888660-12888850	3		NA		NA	female
cg09139790	0.0111811500041518	8.75626195901139e-09	9.12953061093259e-05	0.00146509758326846	7.63167595922723	8.52821377769012e-05	1	153918286	DENND4B	NM_014856	5'UTR	chr1:153918372-153919334	N_Shore				NA		1:153918075-153918941	Promoter_Associated	chr1:153917365-153919035	3		NA		NA	female
cg09150064	-0.0778354584069346	9.35941263441973e-11	2.3745422616323e-06	0.00835886307547296	-9.31172788741136	2.21814295765765e-06	11	22364185	SLC17A6	NM_020346	Body	chr11:22362862-22363377	S_Shore				TRUE	11:22320634-22321112				NA		NA		NA	female
cg09172222	0.0589018091835499	2.9370289437396e-09	3.7888619197121e-05	0.00734026369087513	8.02448136253909	3.5393084050521e-05	13	40720594									NA					NA	chr13:40720526-40720651	3	chr13:40720185-40720965	6	female
cg09355412	-0.0208999891619915	6.18900171898672e-12	3.1002969899324e-07	0.0020119530413538	-10.3879110160187	2.89609582696517e-07	6	26233964								RDMR	NA	6:26341928-26342041	6:26233959-26234410	Promoter_Associated	chr6:26233780-26235375	3		NA		NA	female
cg09554989	0.053572367725992	4.2837031133193e-09	5.25872230630076e-05	0.00679160405054713	7.8880287082808	4.91235638904981e-05	6	151857395	CCDC170	NM_025059	Body						NA				chr6:151857200-151857590	3		NA		NA	female
cg09623457	0.0125052654434866	2.86215432634094e-09	3.75593110122464e-05	0.00155657246352691	8.03384727438384	3.50854657600482e-05	3	183735666	ABCC5;ABCC5;ABCC5;ABCC5	NM_001023587;NM_005688;NM_001023587;NM_005688	1stExon;1stExon;5'UTR;5'UTR	chr3:183735183-183736103	Island	high-CpG:185218311-185218459			NA	3:185217636-185218866	3:183734664-183736467	Promoter_Associated	chr3:183735660-183735915	3		NA		NA	female
cg09628437	-0.00494877933594647	2.6667986203735e-09	3.56096684059659e-05	0.000614030019904452	-8.05950715034509	3.32642364280011e-05	9	130603995	ENG;ENG;ENG	NM_001114753;NM_000118;NM_001278138	Body;Body;5'UTR						NA				chr9:130603840-130604135	3		NA		NA	female
cg09693358	-0.00283918020123612	8.94099570353521e-08	0.000581637752895643	0.000416578590075607	-6.81547316370922	0.000543328163216777	20	34129717	ERGIC3;ERGIC3	NM_015966;NM_198398	TSS200;TSS200	chr20:34129537-34130038	Island				NA	20:33592952-33593553	20:34129072-34130302	Promoter_Associated	chr20:34129605-34129935	3		NA		NA	female
cg09782300	-0.00313335925757278	4.2948112244042e-11	1.25725477857973e-06	0.00032590623718465	-9.61429669048493	1.17444565133619e-06	19	14640092	MIR639;TECR	NR_030369;NM_138501	TSS1500;TSS1500	chr19:14639879-14641040	Island	high-CpG:14501050-14501121			NA	19:14500880-14501997	19:14639815-14641266	Promoter_Associated	chr19:14640060-14640435	3		NA		NA	female
cg10190200	0.0298751493773994	7.04213985000614e-09	7.99986035895048e-05	0.00387510650538248	7.70950407063733	7.47294929392096e-05	10	126416092	FAM53B	NM_014661	5'UTR						NA				chr10:126416020-126416370	3		NA		NA	female
cg10354104	-0.0273273405342626	4.36672880714725e-08	0.000325843163035991	0.00386813312765499	-7.0647363036415	0.000304381492411229	10	126108419	OAT;OAT	NM_001171814;NM_000274	TSS1500;TSS1500	chr10:126106818-126107862	S_Shore				NA					NA		NA	chr10:126106108-126108459	6	female
cg10412225	0.0502190024865297	2.47162406261009e-08	0.000209022226101081	0.00691322524408661	7.26419300882547	0.000195254970320605	9	102345239									NA				chr9:102345125-102345330	3		NA		NA	female
cg10601043	-0.00414236269409268	5.64226737775881e-10	1.0736092260731e-05	0.000479946831740818	-8.63087829763953	1.00289591917109e-05	5	1076365	SLC12A7	NM_006598	Body	chr5:1077844-1078056	N_Shore				NA	5:1128979-1129378				NA	chr5:1073396-1081110	6		NA	female
cg12398870	-0.011774825192817	3.73170699352284e-12	2.02876649657365e-07	0.0011113333509339	-10.5952234610094	1.89514172471e-07	17	17481049	PEMT;PEMT;PEMT	NM_007169;NM_148173;NM_148172	5'UTR;TSS1500;Body						NA				chr17:17480805-17481050	3		NA		NA	female
cg12527175	-0.0152410869595029	7.39746548065522e-08	0.000502709957961681	0.00221488879191131	-6.88119738343649	0.000469598950085878	10	26504950	GAD2;GAD2	NM_000818;NM_001134366	TSS1500;TSS1500	chr10:26504383-26507434	Island			DMR	NA	10:26544402-26546122			chr10:26504445-26507235	3		NA		NA	female
cg12699619	-0.0686998183479024	1.77639641776118e-08	0.000162897477721683	0.0093081581584724	-7.38060281940643	0.000152168230006638	14	24769927	DHRS1;DHRS1;NOP9;NOP9	NM_138452;NM_001136050;NM_001286367;NM_174913	TSS1500;TSS1500;Body;Body	chr14:24768620-24769364	S_Shore				NA					NA		NA	chr14:24767825-24770032	6	female
cg12813922	-0.0108250734432089	6.40930577440655e-09	7.50499138724698e-05	0.00139800684449883	-7.74321920225614	7.01067488327609e-05	2	135809940	RAB3GAP1	NM_012233	Body					RDMR	NA		2:135809334-135810656	Promoter_Associated	chr2:135809600-135810335	3		NA		NA	female
cg12978142	0.00797519761804386	3.68887731039872e-11	1.1786718988101e-06	0.000824401928900937	9.67391916304236	1.101038635521e-06	11	115111974	CADM1;CADM1;CADM1;CADM1;CADM1	NM_001098517;NM_014333;NM_001301043;NM_001301044;NM_001301045	Body;Body;Body;Body;Body						NA				chr11:115111945-115112195	3		NA		NA	female
cg13912418	0.0216039937055771	2.90231378373974e-08	0.000240109365735457	0.00299732569013461	7.20775649329147	0.000224294554482948	3	37615071	ITGA9	NM_002207	Body						NA					NA		NA		NA	female
cg14035521	-0.0188330227891241	2.28278469516185e-08	0.000200852056242325	0.00258263987430597	-7.29215984639944	0.000187622928967671	9	37486469	POLR1E	NM_022490	Body	chr9:37485801-37486099	S_Shore			RDMR	NA		9:37485302-37486786	Promoter_Associated	chr9:37486405-37487095	3		NA		NA	female
cg14293027	0.0235285018109311	1.49857016731593e-08	0.000146229516304786	0.00316211685982697	7.44074392374563	0.000136598104415365	6	32818275	TAP1	NM_000593	Body	chr6:32820849-32822370	N_Shelf				NA					NA		NA	chr6:32817485-32819533	6	female
cg14334298	0.0124179247513035	2.21849185554614e-12	1.40711358550119e-07	0.00114866680780473	10.8107282868528	1.31443400302267e-07	2	223536495	MOGAT1;MOGAT1	NM_058165;NM_058165	5'UTR;1stExon	chr2:223536122-223536565	Island				TRUE	2:223244173-223244990	2:223536195-223536665	Unclassified_Cell_type_specific	chr2:223536025-223536770	3		NA		NA	female
cg14423557	-0.00240558116016981	1.92662042706265e-09	2.81997579389519e-05	0.000294156877442433	-8.17788515123392	2.63423799570271e-05	18	35146099	BRUNOL4;BRUNOL4;BRUNOL4;BRUNOL4	NM_001025088;NM_001025089;NM_020180;NM_001025087	TSS200;TSS200;TSS200;TSS200	chr18:35144907-35147628	Island			DMR	NA	18:33399999-33400304			chr18:35145840-35146375	3		NA		NA	female
cg14581419	0.0117401110802118	8.39048726694566e-14	9.12308468304345e-09	0.000960107780035414	12.2279095371759	8.5221924110529e-09	10	104172866	PSD	NM_002779	Body	chr10:104170168-104170872	S_Shore				NA					NA	chr10:104166572-104175283	6	chr10:104152073-104175105	6	female
cg14591021	0.0159780105206881	7.0972417560904e-13	5.40184554815377e-08	0.00141500302874963	11.2918560568786	5.04605281388209e-08	4	85735479	WDFY3	NM_014991	Body						NA					NA		NA	chr4:85735233-85735986	6	female
cg14671683	-0.0318411524466947	1.01063096725257e-14	1.53842086232862e-09	0.00241145029654197	-13.2041504203321	1.43709272175349e-09	22	47016124				chr22:47017355-47017654	N_Shore				NA				chr22:47015440-47016310	3		NA		NA	female
cg14709660	0.0722268897526387	3.2821160535439e-12	1.9216006835056e-07	0.00678301752075251	10.6481944844845	1.79503439143594e-07	4	146200237									TRUE					NA	chr4:146199986-146201184	6	chr4:146199417-146201317	6	female
cg15339180	0.0789926280917046	6.09108969630542e-08	0.00042532514665709	0.0113679277042548	6.94872716881714	0.000397311091916974	X	70364545	NLGN3;NLGN3;NLGN3	NM_001166660;NM_018977;NM_181303	TSS200;TSS200;TSS200						NA				chrX:70364540-70365275	3		NA		NA	female
cg15555709	0.0486787885629551	5.60429826259228e-08	0.000394957211974627	0.00697631796971067	6.97771930326364	0.000368943342248788	21	44786241				chr21:44782248-44782601	S_Shelf				NA	21:43610641-43610693				NA	chr21:44779664-44786361	6		NA	female
cg15766464	-0.0502352771962849	3.6809330661089e-08	0.000294077795383896	0.00705109480363955	-7.12446486613044	0.000274708351741808	5	70993762									NA		5:70993458-70994292	Unclassified_Cell_type_specific		NA	chr5:70993722-70994159	6	chr5:70993273-70994347	6	female
cg15786837	-0.0204201726311522	3.70920557190847e-08	0.000294077795383896	0.00286728201640304	-7.12178729344838	0.000274708351741808	17	46806935	HOXB13	NM_006361	TSS1500	chr17:46805553-46806148	S_Shore				NA				chr17:46806825-46807395	3		NA		NA	female
cg15816978	0.00647333293975816	6.68970103788662e-09	7.7146341882655e-05	0.00083765939141955	7.7278820079699	7.20650955432684e-05	17	49008467				chr17:49008487-49009155	N_Shore				NA	17:46363466-46363680	17:49008294-49009326	Unclassified_Cell_type_specific	chr17:49008385-49009715	3		NA		NA	female
cg16363213	-0.0255370818909664	2.11129273088618e-09	2.97582409636918e-05	0.00313550270161609	-8.14449366533928	2.77982134462064e-05	16	87252497				chr16:87250097-87250745	S_Shore				NA	16:85809944-85810156			chr16:87252385-87252775	3		NA		NA	female
cg16651449	0.0235386661841012	3.50098495205087e-10	7.83725342858826e-06	0.00267194866761865	8.80955029913796	7.32105247436242e-06	22	40355067	GRAP2;GRAP2;GRAP2;GRAP2;GRAP2	NM_001291826;NM_001291828;NM_004810;NM_001291824;NM_001291825	5'UTR;5'UTR;Body;Body;Body						TRUE				chr22:40355000-40355195	3		NA		NA	female
cg16915659	-0.00643008607510711	5.89308901721721e-09	7.00834690577398e-05	0.000827198908870528	-7.77332514121285	6.54674190687096e-05	10	60032665	CISD1	NM_018464	Body	chr10:60027007-60029241	S_Shelf				NA					NA		NA		NA	female
cg17337807	-0.023291100385143	7.88109989500161e-08	0.000529334151331745	0.00339559075517632	-6.8592189296185	0.000494469540086043	12	52546246				chr12:52545937-52546363	Island				NA	12:50832245-50832625	12:52545291-52546534	Unclassified	chr12:52545680-52546515	3		NA		NA	female
cg17923377	0.0386425434825077	6.89014245381353e-14	8.74036389050683e-09	0.00313741623750759	12.3166773412271	8.16467953607434e-09	22	50174057	BRD1;LOC90834	NM_014577;NR_026993	Body;TSS200	chr22:50177720-50178221	N_Shelf				TRUE	22:48560032-48560175			chr22:50173680-50174575	3		NA		NA	female
cg18001839	-0.069023026144771	3.96813279860987e-08	0.000311363017272695	0.00972403939867185	-7.09818454193002	0.000290855081923748	11	3029101	CARS;CARS;CARS;CARS;CARS	NR_036542;NM_001751;NM_001014437;NM_001194997;NM_139273	Body;Body;Body;Body;Body						NA					NA	chr11:3028050-3029270	6	chr11:3027784-3029537	3	female
cg18057128	0.00889312403202857	4.23073987190037e-08	0.000319170572336094	0.00125683875772352	7.07578754822653	0.000298148392116719	17	78326557	RNF213;LOC100294362	NM_020914;NR_029376	Body;Body	chr17:78327673-78327966	N_Shore				NA	17:75941075-75941639			chr17:78326485-78326995	3		NA		NA	female
cg18404041	-0.0640991423574043	4.45258628035322e-08	0.000329024079331667	0.00908185250848892	-7.05793694595789	0.00030735289755072	3	52824283	ITIH1;ITIH1;ITIH1;ITIH1	NM_001166435;NM_001166434;NM_001166436;NM_002215	Body;Body;Body;Body						NA		3:52824266-52824428	Unclassified_Cell_type_specific		NA	chr3:52823823-52827252	6		NA	female
cg19020666	0.0461798594819568	7.05458526710293e-10	1.2784235437886e-05	0.0054025662172401	8.54776371543444	1.19422013513e-05	1	178452552				chr1:178455799-178456286	N_Shelf				NA				chr1:178452445-178452715	3		NA		NA	female
cg19516339	0.00777866542947665	4.71240223130988e-08	0.000344874891720418	0.00110521584543744	7.03814142874318	0.000322159695661397	19	15333725				chr19:15334122-15334822	N_Shore		chr19:15333627-15333627		NA		19:15333305-15334808	Unclassified	chr19:15333360-15334070	3		NA		NA	female
cg19566879	0.0279937649575379	2.10251207833874e-17	8.3023392741382e-12	0.00171005971033626	16.3700511674141	7.75550542543507e-12	6	16334128	ATXN1;ATXN1	NM_001128164;NM_000332	5'UTR;5'UTR						TRUE				chr6:16333840-16334215	3		NA		NA	female
cg19571617	0.0215802203183771	3.45796625580533e-11	1.1786718988101e-06	0.00222492181802385	9.69931623824175	1.101038635521e-06	15	90209190	PLIN1;PLIN1	NM_002666;NM_001145311	Body;Body	chr15:90208787-90209279	Island				TRUE	15:88009743-88010252			chr15:90208740-90209655	3		NA		NA	female
cg19769164	0.0929267015755326	1.3527340076141e-09	2.14498240654425e-05	0.011186060039703	8.30736660144011	2.00370306995717e-05	1	165738335	TMCO1	NM_019026	TSS1500	chr1:165737832-165738349	Island				NA	1:164004504-164005213	1:165737755-165738820	Unclassified		NA	chr1:165737461-165738823	6	chr1:165736741-165740136	6	female
cg20088470	0.0115431772324497	1.47086648696931e-08	0.000145390185674752	0.00154997095473488	7.4473506727254	0.000135814056324818	16	4589422	CDIP1;CDIP1;CDIP1;CDIP1	NM_001199054;NM_013399;NM_001199056;NM_001199055	TSS1500;TSS1500;TSS1500;TSS1500	chr16:4587836-4588890	S_Shore				NA					NA		NA	chr16:4587324-4590350	6	female
cg20296800	-0.042715274275152	2.42078577966969e-08	0.00020889574610677	0.0058743387812444	-7.27150337524512	0.00019513682093527	17	17475417	PEMT;PEMT;PEMT;PEMT;PEMT	NM_007169;NM_148173;NM_148172;NM_001267551;NM_001267552	Body;Body;Body;Body;Body						NA				chr17:17475320-17475775	3		NA		NA	female
cg21637845	0.0169250074264254	7.60148002262191e-11	1.99504512873723e-06	0.00180205097301611	9.39208029065787	1.86364141587257e-06	1	166460061									NA					NA		NA	chr1:166458451-166460513	6	female
cg22332233	-0.0707562410832049	2.29584715308411e-08	0.000200852056242325	0.0097057303275169	-7.29015114736935	0.000187622928967671	X	48897515	TFE3	NM_006521	Body	chrX:48900510-48901469	N_Shelf				NA		X:48897300-48897590	Unclassified_Cell_type_specific	chrX:48897385-48897715	3		NA		NA	female
cg22370694	-0.0364770059923616	5.37337882677894e-10	1.04866172288696e-05	0.00421743898933944	-8.64908919478521	9.79591584100873e-06	1	228395660	OBSCN;OBSCN	NM_052843;NM_001098623	TSS200;TSS200	chr1:228399471-228402037	N_Shelf				NA				chr1:228395240-228395875	3		NA		NA	female
cg22502153	0.0215177979553912	1.95793051971447e-10	4.65693162260799e-06	0.002383125083702	9.0292356463157	4.3502026684841e-06	17	46687312	HOXB7	NM_004502	Body	chr17:46687527-46688730	N_Shore				NA		17:46687297-46687428	Unclassified_Cell_type_specific	chr17:46687125-46687395	3		NA		NA	female
cg22824730	-0.0538149073552145	1.91420635318127e-09	2.81997579389519e-05	0.00657864231126726	-8.18024522522613	2.63423799570271e-05	5	94120625	MCTP1;MCTP1;MCTP1	NM_001002796;NM_001297777;NM_024717	Body;Body;Body						NA					NA	chr5:94120540-94121128	6	chr5:94120503-94121254	6	female
cg22843395	-0.0406348891952713	6.51734509832475e-12	3.1002969899324e-07	0.00391969288092818	-10.3668553709874	2.89609582696517e-07	14	39639820	TRAPPC6B;TRAPPC6B	NM_001079537;NM_177452	TSS200;TSS200	chr14:39639364-39639635	S_Shore				NA		14:39638828-39640305	Promoter_Associated	chr14:39639740-39639915	3		NA		NA	female
cg22954621	0.0374849569345357	3.09646668485785e-08	0.00025072123688429	0.0052170852128115	7.18503827433844	0.000234207474390371	10	13514626	BEND7;BEND7	NM_152751;NM_001100912	Body;Body	chr10:13515185-13515427	N_Shore				NA	10:13554323-13555026				NA		NA	chr10:13513832-13516844	4	female
cg23322439	0.0580744533415246	4.37881694892263e-09	5.29015996404293e-05	0.00736974833054975	7.88011350411915	4.94172340443327e-05	1	12124556	TNFRSF8;TNFRSF8	NM_001281430;NM_001243	5'UTR;Body	chr1:12123488-12124148	S_Shore		chr1:12124472-12124472		NA				chr1:12124540-12125035	3		NA		NA	female
cg23631669	-0.0594309258993869	5.57573734633877e-08	0.000394957211974627	0.00851507096983001	-6.97949859842136	0.000368943342248788	10	1713418	ADARB2	NM_018702	Body						NA	10:1703335-1703457				NA	chr10:1712944-1713842	5		NA	female
cg23881601	-0.00153007995653968	9.73708443226408e-13	6.73734542363673e-08	0.000137139397484515	-11.1571144733406	6.29358994624664e-08	1	156698494	C1orf66;C1orf66;ISG20L2;C1orf66;C1orf66	NM_001142560;NM_001142560;NM_030980;NM_015997;NM_015997	1stExon;5'UTR;TSS1500;1stExon;5'UTR	chr1:156698111-156698916	Island	high-CpG:154964812-154965204			NA	1:154964570-154965540	1:156697753-156699143	Promoter_Associated	chr1:156698465-156698735	3		NA		NA	female
cg24305039	-0.00590992541939884	4.69434868360401e-10	9.40252098872632e-06	0.000679336397900007	-8.69955656382884	8.78322363529324e-06	14	100150593	CYP46A1	NM_006668	TSS200	chr14:100149727-100151073	Island	high-CpG:99220265-99220394			NA	14:99219355-99220895	14:100150136-100150786	Promoter_Associated	chr14:100150185-100150695	3		NA		NA	female
cg24452303	0.0203518203304847	2.63224147857752e-09	3.56096684059659e-05	0.00252371075534948	8.06424440175848	3.32642364280011e-05	7	100424355	EPHB4	NM_004444	Body	chr7:100424424-100425626	N_Shore				NA	7:100262258-100263764	7:100423164-100424357	Unclassified	chr7:100424025-100425835	3		NA		NA	female
cg24790788	-0.0300315336035352	4.23537289253658e-08	0.000319170572336094	0.00424449666278362	-7.07540516331562	0.000298148392116719	3	145879626	PLOD2;PLOD2	NM_000935;NM_182943	TSS1500;TSS1500	chr3:145878430-145879287	S_Shore			RDMR	NA	3:147362258-147362401			chr3:145879480-145879750	3		NA		NA	female
cg25231776	-0.0361573644195432	3.17318128731343e-09	4.02528094703118e-05	0.0045216738669792	-7.996455623125	3.76015568537956e-05	8	10480438	RP1L1	NM_178857	Body						NA	8:10517667-10518001				NA		NA		NA	female
cg25241888	0.041839955701751	9.11740353086035e-12	3.85523836555828e-07	0.00408965660051143	10.2306769953543	3.60131296411471e-07	20	36615579	TTI1;TTI1	NM_014657;NM_001303457	Body;Body						NA				chr20:36615285-36615730	3		NA		NA	female
cg25351920	-0.0155358810544567	2.25715758494409e-11	8.58982761947532e-07	0.00157440905861692	-9.86775385305813	8.02405834147363e-07	1	3696960	LRRC47	NM_020710	3'UTR						NA	1:3686748-3686844				NA	chr1:3686205-3697213	6	chr1:3686912-3701343	6	female
cg25539011	0.0018020286979512	1.53578457296248e-08	0.000147963901061852	0.000242466877863263	7.43206129361486	0.000138218253863498	4	139936823	CCRN4L	NM_012118	TSS200	chr4:139936443-139937428	Island				NA	4:140155909-140157013	4:139935841-139937792	Promoter_Associated		NA	chr4:139935408-139937666	6	chr4:139935178-139942893	6	female
cg25934495	0.0394201393278262	8.19057236009711e-08	0.000542086977751718	0.00575824561571311	6.84585930483002	0.000506382401175426	6	138200136	TNFAIP3	NM_006290	Body						NA	6:138241751-138241830			chr6:138199865-138200415	3		NA		NA	female
cg25940847	-0.0287903037364963	2.44268260331204e-08	0.00020889574610677	0.00396105855654685	-7.26833580607172	0.00019513682093527	6	10412479	TFAP2A;TFAP2A;TFAP2A;TFAP2A	NM_001042425;NM_001032280;NM_001032280;NM_003220	Body;5'UTR;1stExon;Body	chr6:10411394-10413857	Island	high-CpG:10520381-10520613			NA	6:10520305-10522034	6:10412430-10412757	Promoter_Associated	chr6:10411225-10413855	3		NA		NA	female
cg26303616	0.0273194130931491	2.061355523133e-09	2.96025821587069e-05	0.00335075095388578	8.15322101496905	2.76528071135192e-05	4	78125004									NA		4:78124154-78125603	Unclassified	chr4:78124785-78125055	3		NA		NA	female
cg26333498	0.0177703527952306	6.1332394525708e-10	1.13856709241493e-05	0.00206636894511426	8.59979668066878	1.06357533351496e-05	20	60881634	ADRM1;ADRM1;ADRM1;ADRM1	NM_175573;NM_007002;NM_001281438;NM_001281437	Body;Body;Body;Body	chr20:60882593-60882900	N_Shore				NA	20:60314155-60315210			chr20:60881140-60882175	3		NA		NA	female
cg26599006	-0.00659636588232645	1.74145285268925e-08	0.00016164059192512	0.000892894456593367	-7.38762104929328	0.000150994129034305	22	19137371	GSC2	NM_005315	Body	chr22:19136293-19138512	Island			DMR	NA	22:17516155-17518857	22:19136359-19137652	Unclassified_Cell_type_specific	chr22:19136885-19137415	3		NA		NA	female
cg26902130	-0.00554226876361958	6.68352742817655e-11	1.88405915281715e-06	0.000586983370521547	-9.44195192224127	1.75996553489808e-06	15	67764719	IQCH	NM_001031715	Body						TRUE					NA		NA		NA	female
cg27128042	0.0752135319215328	7.68295573924346e-09	8.47484578159021e-05	0.00979551863077275	7.67836137693092	7.91664978611355e-05	16	2507614	CCNF	NM_001761	3'UTR	chr16:2509816-2510482	N_Shelf				NA					NA	chr16:2506201-2507690	6	chr16:2505021-2510628	6	female
cg27162286	0.0496708559485436	1.63916299184307e-08	0.000155949762148575	0.00670410905437261	7.40901670090627	0.000145678125947717	12	106340524									NA				chr12:106340420-106340690	3		NA		NA	female
cg27310710	-0.0150279713104561	2.18161398523443e-17	8.3023392741382e-12	0.000919166922084023	-16.3495562659971	7.75550542543507e-12	12	124941781	NCOR2;NCOR2	NM_006312;NM_001077261	Body;Body	chr12:124941314-124941584	S_Shore				NA	12:123507734-123507998	12:124941200-124942462	Promoter_Associated	chr12:124941725-124942315	3		NA		NA	female
cg27338695	0.00289405694074834	3.71664950834788e-11	1.1786718988101e-06	0.000299251844047966	9.6709744595073	1.101038635521e-06	8	41435702	AGPAT6	NM_178819	TSS200	chr8:41435360-41436159	Island	high-CpG:41554823-41554934			NA	8:41554294-41555279	8:41435361-41436261	Promoter_Associated	chr8:41435045-41436455	3		NA		NA	female
